# Dual-targeted nanoparticles enable the ex vivo generation of cytotoxic and phagocytic CAR effector cells

**DOI:** 10.64898/2026.09.21.753074

**Authors:** Jisu Hong, Jinwoong Lim, Minho Park, Jimin Song, Byung Joon Lee, Miyoung Park, Min-Kyoo Shin, Hyungseok Seo, Hyoung Jin Kang, Byung-Soo Kim, Chang-Han Lee

## Abstract

Chimeric antigen receptor (CAR)-T cells and CAR-macrophages (or CAR-monocytes) offer complementary antitumor functions. CAR-T cells exert potent cytotoxicity against cancer cells, whereas CAR-macrophages can infiltrate solid tumors, phagocytose cancer cells and promote antigen spreading. Antibody-conjugated lipid nanoparticles (LNPs) have emerged as non-viral mRNA delivery platforms for generating CAR-immune cells. However, these systems have generally been optimized to target a single immune-cell type. Here, to enable the ex vivo generation of CAR-T cells and CAR-monocytes, we developed CLCM08, an anti-CD222 antibody, and co-displayed it with an anti-CD5 antibody on LNPs. CD222 is predominantly expressed by monocytes, macrophages and T cells, and facilitates the internalization of CD222-binding molecules. CD5 is primarily expressed by T cells and has previously been used to enable LNP-mediated mRNA delivery to these cells. Delivery of CAR mRNA by dual CD222/CD5 antibody-conjugated LNPs to primary monocytes and T cells substantially enhanced the ex vivo generation of CAR-monocytes and CAR-T cells compared with non-conjugated LNPs. Moreover, CD19 CAR-T cells and CAR-monocytes generated using dual CD222/CD5 antibody-conjugated LNPs showed enhanced cytotoxic and phagocytic activity, respectively, relative to cells generated using non-conjugated LNPs, with anti-CD222 LNPs producing the largest phagocytic gain in monocytes. These findings establish an adaptable antibody-conjugated LNP-mRNA platform for the ex vivo generation of CAR-T cells and CAR-monocytes.

**Highlights:** • Dual CD222/CD5-targeted LNPs enhanced CAR mRNA delivery to monocytes and T cells.

• Dual-targeted LNPs improved ex vivo generation of CAR-monocytes and CAR-T cells.

• CD19 CAR-T cells generated with dual-targeted LNPs showed enhanced cytotoxicity.

• Dual- and CD222-targeted LNPs both enhanced CAR-monocyte phagocytosis.

• Dual-targeted LNPs generated CAR effectors with complementary antitumor functions.
