## Supplementary table for "Dual-targeted nanoparticles enable the ex vivo generation of cytotoxic and phagocytic CAR effector cells"

### Sheet: S1
Supplementary Table S1. Public scRNA-seq datasets included in the pan-cancer peripheral blood immune-cell atlas
Dataset	Repository	Cancer / disease	Specimen / selected compartment	Sample-level profiles counted	Unique donors (known/estimated)	Library chemistry	Sequencing platform	Reference (PMID)	Source URL
GSE139324	GEO	Head and neck squamous cell carcinoma (HNSCC)	PBMC	26	26	10x Genomics 3' v2	Illumina NextSeq 500	31924475	https://www.ncbi.nlm.nih.gov/geo/query/acc.cgi?acc=GSE139324
GSE155698	GEO	Pancreatic ductal adenocarcinoma (PDAC)	PBMC	17	16	10x Genomics	HiSeq 4000 / NovaSeq 6000	34296197	https://www.ncbi.nlm.nih.gov/geo/query/acc.cgi?acc=GSE155698
GSE114725	GEO	Breast cancer	PBMC	9	2	InDrop v2	Illumina HiSeq 2500 / HiSeq 4000	29961579	https://www.ncbi.nlm.nih.gov/geo/query/acc.cgi?acc=GSE114725
GSE145281	GEO	Bladder cancer	PBMC	5	5	10x Genomics Chromium Single Cell 3' v2	Illumina HiSeq 4000	32405063	https://www.ncbi.nlm.nih.gov/geo/query/acc.cgi?acc=GSE145281
GSE242780	GEO	Lung cancer	PBMC	3	3	10x Genomics	Illumina NovaSeq 6000	39277735	https://www.ncbi.nlm.nih.gov/geo/query/acc.cgi?acc=GSE242780
GSE117988	GEO	Merkel cell carcinoma	PBMC	4	1	10x Genomics 3' Chromium v2	Illumina HiSeq 2500	30250229	https://www.ncbi.nlm.nih.gov/geo/query/acc.cgi?acc=GSE117988
CancerSCEM_GC-035	CancerSCEM	Gastric cancer	PBMC	5	5	10X Genomics	Not independently verified	39460627	https://ngdc.cncb.ac.cn/cancerscem/
CancerSCEM_GBM-108	CancerSCEM	Glioblastoma	PBMC	4	4	10X Genomics	Not independently verified	39460627	https://ngdc.cncb.ac.cn/cancerscem/
CancerSCEM_BRCA-071	CancerSCEM	Breast cancer	PBMC	4	4	10X Genomics	Not independently verified	39460627	https://ngdc.cncb.ac.cn/cancerscem/
TOTAL				77	66

### Sheet: S2
Supplementary Table S2. Sample-level metadata for the 77 peripheral blood-derived scRNA-seq profiles
Dataset	Sample accession	Original sample name	Donor / patient key	Cancer / disease	Original specimen	Library chemistry	Source URL
GSE139324	GSM4138110	HNSCC_1_PBMC	HNSCC_1	Head and neck squamous cell carcinoma (HNSCC)	Peripheral blood	10x Genomics 3' v2	https://www.ncbi.nlm.nih.gov/geo/query/acc.cgi?acc=GSM4138110
GSE139324	GSM4138112	HNSCC_2_PBMC	HNSCC_2	Head and neck squamous cell carcinoma (HNSCC)	Peripheral blood	10x Genomics 3' v2	https://www.ncbi.nlm.nih.gov/geo/query/acc.cgi?acc=GSM4138112
GSE139324	GSM4138114	HNSCC_3_PBMC	HNSCC_3	Head and neck squamous cell carcinoma (HNSCC)	Peripheral blood	10x Genomics 3' v2	https://www.ncbi.nlm.nih.gov/geo/query/acc.cgi?acc=GSM4138114
GSE139324	GSM4138116	HNSCC_4_PBMC	HNSCC_4	Head and neck squamous cell carcinoma (HNSCC)	Peripheral blood	10x Genomics 3' v2	https://www.ncbi.nlm.nih.gov/geo/query/acc.cgi?acc=GSM4138116
GSE139324	GSM4138118	HNSCC_5_PBMC	HNSCC_5	Head and neck squamous cell carcinoma (HNSCC)	Peripheral blood	10x Genomics 3' v2	https://www.ncbi.nlm.nih.gov/geo/query/acc.cgi?acc=GSM4138118
GSE139324	GSM4138120	HNSCC_6_PBMC	HNSCC_6	Head and neck squamous cell carcinoma (HNSCC)	Peripheral blood	10x Genomics 3' v2	https://www.ncbi.nlm.nih.gov/geo/query/acc.cgi?acc=GSM4138120
GSE139324	GSM4138122	HNSCC_7_PBMC	HNSCC_7	Head and neck squamous cell carcinoma (HNSCC)	Peripheral blood	10x Genomics 3' v2	https://www.ncbi.nlm.nih.gov/geo/query/acc.cgi?acc=GSM4138122
GSE139324	GSM4138124	HNSCC_8_PBMC	HNSCC_8	Head and neck squamous cell carcinoma (HNSCC)	Peripheral blood	10x Genomics 3' v2	https://www.ncbi.nlm.nih.gov/geo/query/acc.cgi?acc=GSM4138124
GSE139324	GSM4138126	HNSCC_9_PBMC	HNSCC_9	Head and neck squamous cell carcinoma (HNSCC)	Peripheral blood	10x Genomics 3' v2	https://www.ncbi.nlm.nih.gov/geo/query/acc.cgi?acc=GSM4138126
GSE139324	GSM4138128	HNSCC_10_PBMC	HNSCC_10	Head and neck squamous cell carcinoma (HNSCC)	Peripheral blood	10x Genomics 3' v2	https://www.ncbi.nlm.nih.gov/geo/query/acc.cgi?acc=GSM4138128
GSE139324	GSM4138130	HNSCC_11_PBMC	HNSCC_11	Head and neck squamous cell carcinoma (HNSCC)	Peripheral blood	10x Genomics 3' v2	https://www.ncbi.nlm.nih.gov/geo/query/acc.cgi?acc=GSM4138130
GSE139324	GSM4138132	HNSCC_12_PBMC	HNSCC_12	Head and neck squamous cell carcinoma (HNSCC)	Peripheral blood	10x Genomics 3' v2	https://www.ncbi.nlm.nih.gov/geo/query/acc.cgi?acc=GSM4138132
GSE139324	GSM4138134	HNSCC_13_PBMC	HNSCC_13	Head and neck squamous cell carcinoma (HNSCC)	Peripheral blood	10x Genomics 3' v2	https://www.ncbi.nlm.nih.gov/geo/query/acc.cgi?acc=GSM4138134
GSE139324	GSM4138136	HNSCC_14_PBMC	HNSCC_14	Head and neck squamous cell carcinoma (HNSCC)	Peripheral blood	10x Genomics 3' v2	https://www.ncbi.nlm.nih.gov/geo/query/acc.cgi?acc=GSM4138136
GSE139324	GSM4138138	HNSCC_15_PBMC	HNSCC_15	Head and neck squamous cell carcinoma (HNSCC)	Peripheral blood	10x Genomics 3' v2	https://www.ncbi.nlm.nih.gov/geo/query/acc.cgi?acc=GSM4138138
GSE139324	GSM4138140	HNSCC_16_PBMC	HNSCC_16	Head and neck squamous cell carcinoma (HNSCC)	Peripheral blood	10x Genomics 3' v2	https://www.ncbi.nlm.nih.gov/geo/query/acc.cgi?acc=GSM4138140
GSE139324	GSM4138142	HNSCC_17_PBMC	HNSCC_17	Head and neck squamous cell carcinoma (HNSCC)	Peripheral blood	10x Genomics 3' v2	https://www.ncbi.nlm.nih.gov/geo/query/acc.cgi?acc=GSM4138142
GSE139324	GSM4138144	HNSCC_18_PBMC	HNSCC_18	Head and neck squamous cell carcinoma (HNSCC)	Peripheral blood	10x Genomics 3' v2	https://www.ncbi.nlm.nih.gov/geo/query/acc.cgi?acc=GSM4138144
GSE139324	GSM4138146	HNSCC_19_PBMC	HNSCC_19	Head and neck squamous cell carcinoma (HNSCC)	Peripheral blood	10x Genomics 3' v2	https://www.ncbi.nlm.nih.gov/geo/query/acc.cgi?acc=GSM4138146
GSE139324	GSM4138148	HNSCC_20_PBMC	HNSCC_20	Head and neck squamous cell carcinoma (HNSCC)	Peripheral blood	10x Genomics 3' v2	https://www.ncbi.nlm.nih.gov/geo/query/acc.cgi?acc=GSM4138148
GSE139324	GSM4138150	HNSCC_21_PBMC	HNSCC_21	Head and neck squamous cell carcinoma (HNSCC)	Peripheral blood	10x Genomics 3' v2	https://www.ncbi.nlm.nih.gov/geo/query/acc.cgi?acc=GSM4138150
GSE139324	GSM4138152	HNSCC_22_PBMC	HNSCC_22	Head and neck squamous cell carcinoma (HNSCC)	Peripheral blood	10x Genomics 3' v2	https://www.ncbi.nlm.nih.gov/geo/query/acc.cgi?acc=GSM4138152
GSE139324	GSM4138154	HNSCC_23_PBMC	HNSCC_23	Head and neck squamous cell carcinoma (HNSCC)	Peripheral blood	10x Genomics 3' v2	https://www.ncbi.nlm.nih.gov/geo/query/acc.cgi?acc=GSM4138154
GSE139324	GSM4138156	HNSCC_24_PBMC	HNSCC_24	Head and neck squamous cell carcinoma (HNSCC)	Peripheral blood	10x Genomics 3' v2	https://www.ncbi.nlm.nih.gov/geo/query/acc.cgi?acc=GSM4138156
GSE139324	GSM4138158	HNSCC_25_PBMC	HNSCC_25	Head and neck squamous cell carcinoma (HNSCC)	Peripheral blood	10x Genomics 3' v2	https://www.ncbi.nlm.nih.gov/geo/query/acc.cgi?acc=GSM4138158
GSE139324	GSM4138160	HNSCC_26_PBMC	HNSCC_26	Head and neck squamous cell carcinoma (HNSCC)	Peripheral blood	10x Genomics 3' v2	https://www.ncbi.nlm.nih.gov/geo/query/acc.cgi?acc=GSM4138160
GSE155698	GSM4710709	PDAC_PBMC_1	PDAC_1	Pancreatic ductal adenocarcinoma (PDAC)	Peripheral blood	10x Genomics	https://www.ncbi.nlm.nih.gov/geo/query/acc.cgi?acc=GSM4710709
GSE155698	GSM4710710	PDAC_PBMC_2	PDAC_2	Pancreatic ductal adenocarcinoma (PDAC)	Peripheral blood	10x Genomics	https://www.ncbi.nlm.nih.gov/geo/query/acc.cgi?acc=GSM4710710
GSE155698	GSM4710711	PDAC_PBMC_3	PDAC_3	Pancreatic ductal adenocarcinoma (PDAC)	Peripheral blood	10x Genomics	https://www.ncbi.nlm.nih.gov/geo/query/acc.cgi?acc=GSM4710711
GSE155698	GSM4710712	PDAC_PBMC_4	PDAC_4	Pancreatic ductal adenocarcinoma (PDAC)	Peripheral blood	10x Genomics	https://www.ncbi.nlm.nih.gov/geo/query/acc.cgi?acc=GSM4710712
GSE155698	GSM4710713	PDAC_PBMC_5	PDAC_5	Pancreatic ductal adenocarcinoma (PDAC)	Peripheral blood	10x Genomics	https://www.ncbi.nlm.nih.gov/geo/query/acc.cgi?acc=GSM4710713
GSE155698	GSM4710714	PDAC_PBMC_6	PDAC_6	Pancreatic ductal adenocarcinoma (PDAC)	Peripheral blood	10x Genomics	https://www.ncbi.nlm.nih.gov/geo/query/acc.cgi?acc=GSM4710714
GSE155698	GSM4710715	PDAC_PBMC_7	PDAC_7	Pancreatic ductal adenocarcinoma (PDAC)	Peripheral blood	10x Genomics	https://www.ncbi.nlm.nih.gov/geo/query/acc.cgi?acc=GSM4710715
GSE155698	GSM4710716	PDAC_PBMC_8	PDAC_8	Pancreatic ductal adenocarcinoma (PDAC)	Peripheral blood	10x Genomics	https://www.ncbi.nlm.nih.gov/geo/query/acc.cgi?acc=GSM4710716
GSE155698	GSM4710717	PDAC_PBMC_9	PDAC_9	Pancreatic ductal adenocarcinoma (PDAC)	Peripheral blood	10x Genomics	https://www.ncbi.nlm.nih.gov/geo/query/acc.cgi?acc=GSM4710717
GSE155698	GSM4710718	PDAC_PBMC_10A	PDAC_10	Pancreatic ductal adenocarcinoma (PDAC)	Peripheral blood	10x Genomics	https://www.ncbi.nlm.nih.gov/geo/query/acc.cgi?acc=GSM4710718
GSE155698	GSM4710719	PDAC_PBMC_10B	PDAC_10	Pancreatic ductal adenocarcinoma (PDAC)	Peripheral blood	10x Genomics	https://www.ncbi.nlm.nih.gov/geo/query/acc.cgi?acc=GSM4710719
GSE155698	GSM4710720	PDAC_PBMC_11	PDAC_11	Pancreatic ductal adenocarcinoma (PDAC)	Peripheral blood	10x Genomics	https://www.ncbi.nlm.nih.gov/geo/query/acc.cgi?acc=GSM4710720
GSE155698	GSM4710721	PDAC_PBMC_12	PDAC_12	Pancreatic ductal adenocarcinoma (PDAC)	Peripheral blood	10x Genomics	https://www.ncbi.nlm.nih.gov/geo/query/acc.cgi?acc=GSM4710721
GSE155698	GSM4710722	PDAC_PBMC_13	PDAC_13	Pancreatic ductal adenocarcinoma (PDAC)	Peripheral blood	10x Genomics	https://www.ncbi.nlm.nih.gov/geo/query/acc.cgi?acc=GSM4710722
GSE155698	GSM4710723	PDAC_PBMC_14	PDAC_14	Pancreatic ductal adenocarcinoma (PDAC)	Peripheral blood	10x Genomics	https://www.ncbi.nlm.nih.gov/geo/query/acc.cgi?acc=GSM4710723
GSE155698	GSM4710724	PDAC_PBMC_15	PDAC_15	Pancreatic ductal adenocarcinoma (PDAC)	Peripheral blood	10x Genomics	https://www.ncbi.nlm.nih.gov/geo/query/acc.cgi?acc=GSM4710724
GSE155698	GSM4710725	PDAC_PBMC_16	PDAC_16	Pancreatic ductal adenocarcinoma (PDAC)	Peripheral blood	10x Genomics	https://www.ncbi.nlm.nih.gov/geo/query/acc.cgi?acc=GSM4710725
GSE114725	GSM3148585	BC01_BLOOD1	BC01	Breast cancer	Peripheral blood	InDrop v2	https://www.ncbi.nlm.nih.gov/geo/query/acc.cgi?acc=GSM3148585
GSE114725	GSM3148586	BC01_BLOOD3	BC01	Breast cancer	Peripheral blood	InDrop v2	https://www.ncbi.nlm.nih.gov/geo/query/acc.cgi?acc=GSM3148586
GSE114725	GSM3148614	BC04_BLOOD1	BC04	Breast cancer	Peripheral blood	InDrop v2	https://www.ncbi.nlm.nih.gov/geo/query/acc.cgi?acc=GSM3148614
GSE114725	GSM3148615	BC04_BLOOD2	BC04	Breast cancer	Peripheral blood	InDrop v2	https://www.ncbi.nlm.nih.gov/geo/query/acc.cgi?acc=GSM3148615
GSE114725	GSM3148616	BC04_BLOOD3	BC04	Breast cancer	Peripheral blood	InDrop v2	https://www.ncbi.nlm.nih.gov/geo/query/acc.cgi?acc=GSM3148616
GSE114725	GSM3148617	BC04_BLOOD4	BC04	Breast cancer	Peripheral blood	InDrop v2	https://www.ncbi.nlm.nih.gov/geo/query/acc.cgi?acc=GSM3148617
GSE114725	GSM3148618	BC04_BLOOD5	BC04	Breast cancer	Peripheral blood	InDrop v2	https://www.ncbi.nlm.nih.gov/geo/query/acc.cgi?acc=GSM3148618
GSE114725	GSM3148619	BC04_BLOOD6	BC04	Breast cancer	Peripheral blood	InDrop v2	https://www.ncbi.nlm.nih.gov/geo/query/acc.cgi?acc=GSM3148619
GSE114725	GSM3148620	BC04_BLOOD7	BC04	Breast cancer	Peripheral blood	InDrop v2	https://www.ncbi.nlm.nih.gov/geo/query/acc.cgi?acc=GSM3148620
GSE145281	GSM4314121	Responder1	Responder1	Bladder cancer	Peripheral blood	10x Genomics Chromium 3' v2	https://www.ncbi.nlm.nih.gov/geo/query/acc.cgi?acc=GSM4314121
GSE145281	GSM4314122	Responder2	Responder2	Bladder cancer	Peripheral blood	10x Genomics Chromium 3' v2	https://www.ncbi.nlm.nih.gov/geo/query/acc.cgi?acc=GSM4314122
GSE145281	GSM4314123	Responder3	Responder3	Bladder cancer	Peripheral blood	10x Genomics Chromium 3' v2	https://www.ncbi.nlm.nih.gov/geo/query/acc.cgi?acc=GSM4314123
GSE145281	GSM4314124	Responder4	Responder4	Bladder cancer	Peripheral blood	10x Genomics Chromium 3' v2	https://www.ncbi.nlm.nih.gov/geo/query/acc.cgi?acc=GSM4314124
GSE145281	GSM4314125	Responder5	Responder5	Bladder cancer	Peripheral blood	10x Genomics Chromium 3' v2	https://www.ncbi.nlm.nih.gov/geo/query/acc.cgi?acc=GSM4314125
GSE242780	GSM7770408	PBMCs, Renal irAEs, sample1	renal_irAE_1	Lung cancer	Peripheral blood	10x Genomics	https://www.ncbi.nlm.nih.gov/geo/query/acc.cgi?acc=GSM7770408
GSE242780	GSM7770409	PBMCs, Renal irAEs, sample2	renal_irAE_2	Lung cancer	Peripheral blood	10x Genomics	https://www.ncbi.nlm.nih.gov/geo/query/acc.cgi?acc=GSM7770409
GSE242780	GSM7770410	PBMCs, Renal irAEs, sample3	renal_irAE_3	Lung cancer	Peripheral blood	10x Genomics	https://www.ncbi.nlm.nih.gov/geo/query/acc.cgi?acc=GSM7770410
GSE117988	GSM3330561	PBMC Pre	Single discovery patient	Merkel cell carcinoma	Peripheral blood	10x Genomics 3' Chromium v2	https://www.ncbi.nlm.nih.gov/geo/query/acc.cgi?acc=GSM3330561
GSE117988	GSM3330562	PBMC Disc Early	Single discovery patient	Merkel cell carcinoma	Peripheral blood	10x Genomics 3' Chromium v2	https://www.ncbi.nlm.nih.gov/geo/query/acc.cgi?acc=GSM3330562
GSE117988	GSM3330563	PBMC Disc Resp	Single discovery patient	Merkel cell carcinoma	Peripheral blood	10x Genomics 3' Chromium v2	https://www.ncbi.nlm.nih.gov/geo/query/acc.cgi?acc=GSM3330563
GSE117988	GSM3330564	PBMC Disc AR	Single discovery patient	Merkel cell carcinoma	Peripheral blood	10x Genomics 3' Chromium v2	https://www.ncbi.nlm.nih.gov/geo/query/acc.cgi?acc=GSM3330564
CancerSCEM_GC-035	GC-035-01-1A	GC-035-01-1A	GC-035-01	Gastric cancer	Peripheral blood	10X Genomics	https://ngdc.cncb.ac.cn/cancerscem/
CancerSCEM_GC-035	GC-035-02-1A	GC-035-02-1A	GC-035-02	Gastric cancer	Peripheral blood	10X Genomics	https://ngdc.cncb.ac.cn/cancerscem/
CancerSCEM_GC-035	GC-035-03-1A	GC-035-03-1A	GC-035-03	Gastric cancer	Peripheral blood	10X Genomics	https://ngdc.cncb.ac.cn/cancerscem/
CancerSCEM_GC-035	GC-035-04-1A	GC-035-04-1A	GC-035-04	Gastric cancer	Peripheral blood	10X Genomics	https://ngdc.cncb.ac.cn/cancerscem/
CancerSCEM_GC-035	GC-035-05-1A	GC-035-05-1A	GC-035-05	Gastric cancer	Peripheral blood	10X Genomics	https://ngdc.cncb.ac.cn/cancerscem/
CancerSCEM_GBM-108	GBM-108-05-1A	GBM-108-05-1A	GBM-108-05	Glioblastoma	Peripheral blood	10X Genomics	https://ngdc.cncb.ac.cn/cancerscem/
CancerSCEM_GBM-108	GBM-108-06-1A	GBM-108-06-1A	GBM-108-06	Glioblastoma	Peripheral blood	10X Genomics	https://ngdc.cncb.ac.cn/cancerscem/
CancerSCEM_GBM-108	GBM-108-07-1A	GBM-108-07-1A	GBM-108-07	Glioblastoma	Peripheral blood	10X Genomics	https://ngdc.cncb.ac.cn/cancerscem/
CancerSCEM_GBM-108	GBM-108-08-1A	GBM-108-08-1A	GBM-108-08	Glioblastoma	Peripheral blood	10X Genomics	https://ngdc.cncb.ac.cn/cancerscem/
CancerSCEM_BRCA-071	BRCA-071-04-1A	BRCA-071-04-1A	BRCA-071-04	Breast cancer	Peripheral blood	10X Genomics	https://ngdc.cncb.ac.cn/cancerscem/
CancerSCEM_BRCA-071	BRCA-071-07-1A	BRCA-071-07-1A	BRCA-071-07	Breast cancer	Peripheral blood	10X Genomics	https://ngdc.cncb.ac.cn/cancerscem/
CancerSCEM_BRCA-071	BRCA-071-10-1A	BRCA-071-10-1A	BRCA-071-10	Breast cancer	Peripheral blood	10X Genomics	https://ngdc.cncb.ac.cn/cancerscem/
CancerSCEM_BRCA-071	BRCA-071-13-1A	BRCA-071-13-1A	BRCA-071-13	Breast cancer	Peripheral blood	10X Genomics	https://ngdc.cncb.ac.cn/cancerscem/

### Sheet: S3
Supplementary Table S3. Physicochemical characterization of the mRNA-LNP formulations used in this study.
LNP	Hydrodynamic Diameter (nm)	PDI	Zeta Potential (mV)	Nominal antibody-input ratio	Encapsulation Efficiency (%)
Untargeted LNP	135.17 ± 3.27	0.126 ± 0.004	-7.94 ± 0.31	-	79.96 ± 2.18
anti-CD222 LNP	139.79 ± 4.90	0.144 ± 0.012	-3.95 ± 0.35	10%
anti-CD5 LNP	143.99 ± 2.74	0.194 ± 0.019	-5.53 ± 0.36	10%
anti-CD222/anti-CD5 LNP	145.71 ± 2.38	0.132 ± 0.007	-5.80 ± 1.10	10%
Nominal antibody-input ratio is defined relative to the molar amount of DSPE-PEG2000-azide in the formulation (Methods 2.15); 10% was the condition carried forward for all conjugated formulations (Methods 2.16).
